# A single-parasite transcriptional atlas of *Toxoplasma gondii* reveals novel control of antigen expression

**DOI:** 10.1101/656165

**Authors:** Yuan Xue, Terence C. Theisen, Suchita Rastogi, Abel Ferrel, Stephen R. Quake, John C. Boothroyd

## Abstract

*Toxoplasma gondii*, a protozoan parasite, undergoes a complex and poorly understood developmental process that is critical for establishing a chronic infection in its intermediate hosts. Here, we applied single-cell RNA-sequencing (scRNA-seq) on >5,400 Toxoplasma in both tachyzoite and bradyzoite stages using three widely studied strains to construct a comprehensive atlas of cell-cycle and asexual development, revealing hidden states and transcriptional factors associated with each developmental stage. Analysis of SAG1-related sequence (SRS) antigenic repertoire reveals a highly heterogeneous, sporadic expression pattern unexplained by measurement noise, cell cycle, or asexual development. Furthermore, we identified AP2IX-1 as a transcription factor that controls the switching from the ubiquitous SAG1 to rare surface antigens not previously observed in tachyzoites. In addition, comparative analysis between *Toxoplasma* and *Plasmodium* scRNA-seq results reveals concerted expression of gene sets, despite fundamental differences in cell division. Lastly, we built an interactive data-browser for visualization of our atlas resource.
