## Supplemental File 1. A comma separated file containing that list of oligos and their sequences used in this study. for "A single-parasite transcriptional atlas of *Toxoplasma gondii* reveals novel control of antigen expression"

name	sequence	descriptions
qPCR_GFP_F	GCCGAGGATGTTTCCGTCC	Forward primer for qPCR of GFP.
qPCR_GFP_R	CCTGAGGGATACGTGCAGGA	Reverse primer for qPCR of GFP.
qPCR_mCherry_F	CGTCCTTCAGCTTCAGCCT	Forward primer for qPCR of mCherry.
qPCR_mCherry_R	GCAGGACGGCGAGTTCATC	Reverse primer for qPCR of mCherry.
qPCR_SAG1_F	CGACGCACAGAGTTGTATGG	Forward primer for qPCR of abundant Toxoplasma surface marker SAG1.
qPCR_SAG1_R	CGAGGGTCATTGTAGTGGGT	Reverse primer for qPCR of abundant Toxoplasma surface marker SAG1.
TSO	AAGCAGTGGTATCAACGCAGAGTACATrGrG+G	Template switch oligo (TSO) for second strand synthesis in Smart-seq2 protocol.
IS_PCR	AAGCAGTGGTATCAACGCAGAGT	PCR primers for cDNA pre-amplification step. Amplifies the PCR handles generated by oligo_dT and TSO.
oligo_dT	AAGCAGTGGTATCAACGCAGAGTACT(30)VN	Oligo-dT primer for first strand cDNA synthesis.
oTT19-095	GTTCTTTGAAGAAATCAAGCAAGATGCATGATATGATCCATAAACGCATGGGAAAAGTTG	TgGT1_267460 AP2IX1 Gibson cloning
oTT19-096	GGGATGGGCTTGCCgatTACGAGTACAGCAGAGTCTCGAATCC	TgGT1_267460 AP2IX1 Gibson cloning
oTT19-107	GGAGACGAAGAAGTTGACGAGGATCTTC	TgGT1_202568 HP qrtpcr
oTT19-108	CGAAATGTTCTGAAAGCGAAGCCAG	TgGT1_202568 HP qrtpcr
oTT19-109	CCTTTCGCCCGCATTGATG	TgGT1_280725 HP qrtpcr
oTT19-110	CTTCTTCTTGTGTCCGACGTTCCG	TgGT1_280725 HP qrtpcr
oTT19-111	CAGCAGTCCCGGTTTGATTGG	TgGT1_207965 HP qrtpcr
oTT19-112	CTACTGCTTCAGAGTCCTGGGC	TgGT1_207965 HP qrtpcr
oTT19-113	CTGCCCACGGTAGTCAAAACGAAG	TgGT1_205210 HP qrtpcr
oTT19-114	GCTCCATGTCAGACGTTTTCACCTC	TgGT1_205210 HP qrtpcr
oTT19-115	GCACACAAGTTCTCTGCGAGAAAG	TgGT1_222305 HP qrtpcr
oTT19-116	CCCAGTAAAGCTCAGAAGCCATACTG	TgGT1_222305 HP qrtpcr
oTT19-117	CACTCTTTGCAGTCTGCTATGGTCAG	TgGT1_208770 HP qrtpcr
oTT19-118	GCAAAGAAACTCGTCCCTCGACA	TgGT1_208770 HP qrtpcr
oTT19-119	GGCGCAACGGATATCCCTATTTG	TgGT1_238470 SRS22C qrtpcr
oTT19-120	GAATGTTGCGCTGGGAAGGAG	TgGT1_238470 SRS22C qrtpcr
oTT19-121	CGAAGAAATGGAGGAATCGGCGAC	TgGT1_267460 AP2IX1 qrtpcr
oTT19-122	CTATTTCGGCGGCTGCTAGATG	TgGT1_267460 AP2IX1 qrtpcr
oTT19-123	CATGGCCACAGAGTGCCGAAAG	TgGT1_299020 AP2III4 qrtpcr
oTT19-124	GGTGGCGTTGCAGTTCCAGAT	TgGT1_299020 AP2III4 qrtpcr
oTT19-127	GAAATGAAGGCGGCTGAGGACT	TgGT1_209030 ACT1 qrtpcr
oTT19-128	CGGATATCCACGTCGCACTTCAT	TgGT1_209030 ACT1 qrtpcr
oTT19-129	GGAATTGATCCGACCGGTACCTAC	TgGT1_266960 bTUB qrtPCR
oTT19-130	GCCAAAGACGAAGTTGTCAGGG	TgGT1_266960 bTUB qrtPCR
