## Supplemental File 2. A tab separated table of genes that differentially expressed between G1a and G1b states in 384-well RH dataset. for "A single-parasite transcriptional atlas of *Toxoplasma gondii* reveals novel control of antigen expression"

	fold	log2-fold	p	adjusted-p	max_cluster	abs_fold	product
TGGT1_320410	inf	inf	0.00017246905540861676	0.005880790565085218	"G1 b"	inf	hypothetical protein
TGGT1_288570	inf	inf	5.9676744713286246e-05	0.002468807130816472	"G1 b"	inf	hypothetical protein
TGGT1_304470	inf	inf	0.002763863412826744	0.04815521702707514	"G1 b"	inf	putative oxidoreductase
TGGT1_246210	inf	inf	0.002763863412826744	0.04825152746112929	"G1 b"	inf	hypothetical protein
TGGT1_209930	inf	inf	0.0019602258075695606	0.03819377471936315	"G1 b"	inf	hypothetical protein
TGGT1_277220	inf	inf	0.0019602258075695606	0.038279219405536226	"G1 b"	inf	hypothetical protein
TGGT1_279340	inf	inf	0.000983977812991481	0.023276808481307962	"G1 b"	inf	hypothetical protein
TGGT1_200430	inf	inf	0.000983977812991481	0.023340060678268038	"G1 b"	inf	cytidine and deoxycytidylate deaminase zinc-binding region domain-containing protein
TGGT1_411100	inf	inf	0.002867847322858243	0.049278423781948036	"G1 a"	inf	phenylalanine hydroxylase
TGGT1_297245	150.4581298828125	7.233218253406619	1.1004433103090338e-05	0.000582167857920458	"G1 b"	7.233218253406619	transporter major facilitator family protein
TGGT1_313200	136.55235290527344	7.093310362871145	0.0016959112495303827	0.03483202187564873	"G1 b"	7.093310362871145	leucine rich repeat-containing protein
TGGT1_217750	118.70941162109375	6.89129051027105	1.1070852176564516e-07	9.76136046961936e-06	"G1 b"	6.89129051027105	hypothetical protein
TGGT1_216700	117.11483764648438	6.871780056757618	0.0012204351940036874	0.02697007293280554	"G1 b"	6.871780056757618	hypothetical protein
TGGT1_265380	100.08056640625	6.645018049350884	0.0005969598668613289	0.015838488382469727	"G1 b"	6.645018049350884	tetratricopeptide repeat (TPR)-/ U-box domain-containing protein
TGGT1_258730	99.19397735595703	6.632180623740808	0.00021196816142760163	0.006878327439039163	"G1 b"	6.632180623740808	hypothetical protein
TGGT1_217740	75.08841705322266	6.230518473350211	6.3437777221778065e-09	7.48308591039055e-07	"G1 b"	6.230518473350211	3-ketoacyl-(acyl-carrier-protein) reductase
TGGT1_211250	73.10093688964844	6.191817991316621	0.002481084842681382	0.04530834642628825	"G1 b"	6.191817991316621	hypothetical protein
TGGT1_316270	55.10747146606445	5.784176027409661	0.0006099107885042793	0.016133064463193496	"G1 b"	5.784176027409661	putative Rab geranylgeranyl transferase type II beta subunit
TGGT1_290200	54.80540084838867	5.776246166782114	1.1112209667372092e-10	2.1086625692715434e-08	"G1 b"	5.776246166782114	NAD/NADP octopine/nopaline dehydrogenase alpha-helical domain-containing protein
TGGT1_315500	50.59096145629883	5.660807752001587	0.0025335750493779307	0.045978329742245236	"G1 b"	5.660807752001587	hypothetical protein
TGGT1_221340	47.3633918762207	5.565700496542137	0.0002224976574558783	0.007166723438864804	"G1 b"	5.565700496542137	hypothetical protein
TGGT1_222020	41.63884353637695	5.379858095140858	0.0011782199183452606	0.026303533675794834	"G1 b"	5.379858095140858	phosphoglycerate kinase PGKII
TGGT1_233540	38.435543060302734	5.264369147502871	2.68876023432764e-05	0.0012686588154295119	"G1 b"	5.264369147502871	transporter major facilitator family protein
TGGT1_215500	34.99393081665039	5.129032824374253	0.0018450076178016372	0.036685812063304075	"G1 b"	5.129032824374253	TPR repeat-containing protein
TGGT1_244020	34.15925216674805	5.094204485913277	0.00031644895950201917	0.009525113681010777	"G1 b"	5.094204485913277	activator of hsp90 atpase 1 family protein
TGGT1_227970	33.612545013427734	5.0709278770228625	1.2122870889305809e-10	2.251500850909583e-08	"G1 b"	5.0709278770228625	histone family DNA-binding protein
TGGT1_300300	33.498558044433594	5.066027090549778	1.544142310144211e-06	9.984309796480605e-05	"G1 b"	5.066027090549778	hypothetical protein
TGGT1_264080	30.807697296142578	4.945218947871998	2.242431407291181e-11	4.660519941486838e-09	"G1 b"	4.945218947871998	acyl carrier protein ACP
TGGT1_218530	27.073265075683594	4.758796984081846	0.00017390651684353906	0.005906731461195535	"G1 b"	4.758796984081846	proteasome-interacting thioredoxin domain-containing protein
TGGT1_239752	25.79206657409668	4.68885546773356	2.589016979285732e-05	0.001248592774153876	"G1 b"	4.68885546773356	hypothetical protein
TGGT1_218540	25.09255027770996	4.649187201187558	0.0001438639110416237	0.00506366161081586	"G1 b"	4.649187201187558	putative peptidase S15
TGGT1_283730	24.824954986572266	4.633719196701119	0.001594455756435022	0.03313810547124121	"G1 b"	4.633719196701119	endomembrane protein 70 subfamily protein
TGGT1_221530	24.69325065612793	4.6260448623839325	0.0018450076178016372	0.036769569625092445	"G1 b"	4.6260448623839325	hypothetical protein
TGGT1_297270	24.356407165527344	4.60622943064561	0.0026125336568333718	0.04692346973353601	"G1 b"	4.60622943064561	hypothetical protein
TGGT1_282150	23.28868293762207	4.541557146926927	0.0004811838929200103	0.013462353209290928	"G1 b"	4.541557146926927	hypothetical protein
TGGT1_260420	23.262130737304688	4.5399113440353	0.000156471230756583	0.005419989576484972	"G1 b"	4.5399113440353	HEC/Ndc80p family protein
TGGT1_276110	21.586116790771484	4.43203182965237	2.894316249151464e-08	2.8709643794139918e-06	"G1 b"	4.43203182965237	cytochrome b5 family heme/steroid binding domain-containing protein
TGGT1_218810	21.252124786376953	4.4095351839270505	0.0021587988017708897	0.041234474268398456	"G1 b"	4.4095351839270505	histidyl-tRNA synthetase
TGGT1_285490	20.706892013549805	4.372039124393437	0.00024800788395861346	0.00781538201832035	"G1 b"	4.372039124393437	helix-hairpin-helix motif domain-containing protein
TGGT1_309040	20.071578979492188	4.327082209160341	0.0013523386636462465	0.029364587549671854	"G1 b"	4.327082209160341	hypothetical protein
TGGT1_229030	19.296695709228516	4.270281922068035	5.156871386038117e-07	3.720192589150969e-05	"G1 b"	4.270281922068035	hypothetical protein
TGGT1_246800	17.64262580871582	4.140993392704031	0.0015069959333626653	0.0315457254252343	"G1 b"	4.140993392704031	putative acylaminoacyl-peptidase
TGGT1_238110	16.9891414642334	4.086541043549081	4.4382136801796944e-06	0.0002600078336529433	"G1 b"	4.086541043549081	replication factor a protein 3 protein
TGGT1_316400A	16.875242233276367	4.076836306161251	1.3370288623986975e-17	5.304965881762832e-15	"G1 b"	4.076836306161251	alpha tubulin TUBA1
TGGT1_240755	16.25406837463379	4.022728963138752	0.0001501142373647453	0.005241388711827447	"G1 b"	4.022728963138752	hypothetical protein
TGGT1_213030	15.799357414245605	3.9817939777116784	0.0018257335196886577	0.0366363859617524	"G1 b"	3.9817939777116784	hypothetical protein
TGGT1_258820	15.062821388244629	3.9129201186552023	3.7907243491390533e-06	0.0002266385811207863	"G1 b"	3.9129201186552023	hypothetical protein
TGGT1_261075	14.621317863464355	3.8700014464922265	2.8272532624514968e-05	0.0013197376325101132	"G1 b"	3.8700014464922265	hypothetical protein
TGGT1_252290	14.558828353881836	3.8638223517935786	0.0001229111646512499	0.004470381484336501	"G1 b"	3.8638223517935786	putative importin alpha
TGGT1_231470	14.52663516998291	3.8606286625687143	0.0027807064318700527	0.048256036667581895	"G1 b"	3.8606286625687143	hypothetical protein
TGGT1_253020	14.46843147277832	3.8548366222095924	0.0007978952883551017	0.019956527140549234	"G1 b"	3.8548366222095924	hypothetical protein
TGGT1_272660	14.307174682617188	3.8386668980621543	2.0764740570846604e-05	0.0010357452596738287	"G1 b"	3.8386668980621543	hypothetical protein
TGGT1_247520	14.065115928649902	3.8140495386881477	3.921890921496765e-05	0.0017203108469218723	"G1 b"	3.8140495386881477	hypothetical protein
TGGT1_258410	13.159087181091309	3.717987510633181	9.478051366726888e-12	2.068347759503975e-09	"G1 a"	3.717987510633181	photosensitized INA-labeled protein PHIL1
TGGT1_223010	13.070891380310059	3.7082856251639598	1.8542836707355908e-06	0.00011729016059312298	"G1 b"	3.7082856251639598	hypothetical protein
TGGT1_252310	12.988340377807617	3.6991451929809878	0.0009968006754104213	0.023453027212015008	"G1 b"	3.6991451929809878	hypothetical protein
TGGT1_261070	12.930855751037598	3.6927458493027676	3.3191124468627734e-05	0.0015011674895681424	"G1 b"	3.6927458493027676	apicoplast triosephosphate translocator APT1
TGGT1_316400B	12.554900169372559	3.6501786519138406	4.673863432910974e-22	3.13831953122153e-19	"G1 b"	3.6501786519138406	alpha tubulin TUBA1
TGGT1_289370	12.481696128845215	3.6417420892161974	0.0008859820805643267	0.02148260439235002	"G1 a"	3.6417420892161974	hypothetical protein
TGGT1_261000	12.147250175476074	3.6025578566853884	8.455558843825417e-06	0.00045560847622069177	"G1 b"	3.6025578566853884	MutS domain V domain-containing protein
TGGT1_275610	12.06575870513916	3.592846731180934	2.6735184133702207e-05	0.0012683229472993834	"G1 b"	3.592846731180934	protein kinase other
TGGT1_314695	12.002046585083008	3.585208529587628	8.541651834145378e-05	0.003328574949118527	"G1 a"	3.585208529587628	hypothetical protein
TGGT1_236070	11.78977108001709	3.559463800912383	0.002042242495177106	0.03943967862920566	"G1 a"	3.559463800912383	pyrroline-5-carboxylate reductase
TGGT1_202510	11.583975791931152	3.534058587495586	3.4474560027442105e-09	4.2989776354220304e-07	"G1 b"	3.534058587495586	multi-pass transmembrane protein
TGGT1_239500	11.533137321472168	3.5277131128597303	1.562779516394316e-07	1.3506438018421768e-05	"G1 b"	3.5277131128597303	putative proteasome subunit alpha type
TGGT1_224020	11.454962730407715	3.5179008596195676	0.0005628964482911076	0.015306925536240119	"G1 b"	3.5179008596195676	hypothetical protein
TGGT1_293590	11.276728630065918	3.4952766986445347	4.180125705903828e-08	4.009705196355441e-06	"G1 b"	3.4952766986445347	putative 3-oxoacyl-acyl-carrier protein synthase I/II
TGGT1_254580	11.167491912841797	3.481233304773012	0.0001370046409638981	0.0049012848810404365	"G1 b"	3.481233304773012	UDP-galactose transporter family protein
TGGT1_250340	11.107525825500488	3.4734655905704734	0.0002547855551026218	0.00797140899817486	"G1 b"	3.4734655905704734	centrin 2
TGGT1_223000	11.026754379272461	3.4629363046764317	1.088599886561983e-06	7.144652939698909e-05	"G1 b"	3.4629363046764317	dynein light chain DLC
TGGT1_283710	10.666626930236816	3.4150321248109936	0.0002297088537002758	0.007317987532663165	"G1 b"	3.4150321248109936	longevity-assurance protein (LAG1) domain-containing protein
TGGT1_260500	10.40831184387207	3.3796641873504845	0.0013647514474257728	0.02956058408084261	"G1 b"	3.3796641873504845	putative COPI associated protein
TGGT1_226720	10.343842506408691	3.370700309085434	7.881021160833731e-05	0.0031269742596780744	"G1 b"	3.370700309085434	translin family protein
TGGT1_245670	10.090190887451172	3.3348815626690165	9.693197195367767e-05	0.0036948435946884384	"G1 b"	3.3348815626690165	pyruvate dehydrogenase complex subunit PDH-E1Alpha
TGGT1_313673	10.043050765991211	3.328125676567085	9.664388335601488e-05	0.003716319197421383	"G1 b"	3.328125676567085	hypothetical protein
TGGT1_218870	9.826986312866211	3.296749046464196	0.00012284501419372536	0.004486669995385057	"G1 b"	3.296749046464196	TBC domain-containing protein
TGGT1_305980	9.311565399169922	3.219023724580597	4.172271213747671e-06	0.0002477534382639688	"G1 b"	3.219023724580597	pyruvate dehydrogenase complex subunit PDH-E3I
TGGT1_223590	9.144670486450195	3.192931185706193	9.507996805373758e-09	1.077861092391007e-06	"G1 b"	3.192931185706193	proteasome subunit
TGGT1_247460	9.094588279724121	3.185008327239576	4.963608096899131e-06	0.00028134633167423715	"G1 b"	3.185008327239576	proliferating cell nuclear antigen PCNA1
TGGT1_318430	8.976263046264648	3.1661149542422704	2.048593408745542e-08	2.1288299839214095e-06	"G1 b"	3.1661149542422704	malate dehydrogenase MDH
TGGT1_271200	8.866708755493164	3.1483986881479886	0.0009787198945046193	0.023278599343680713	"G1 b"	3.1483986881479886	AP2 domain transcription factor AP2VIII-5
TGGT1_289620	8.829782485961914	3.1423778987696402	4.6475795964500225e-09	5.634544763529478e-07	"G1 a"	3.1423778987696402	cathepsin CPC1
TGGT1_263570	8.82684326171875	3.1418975800111824	0.00014328761924701944	0.005063796066426043	"G1 b"	3.1418975800111824	hypothetical protein
TGGT1_239710	8.675860404968262	3.1170068401609217	0.002646049165347045	0.047330662221955644	"G1 b"	3.1170068401609217	phosphomannomutase
TGGT1_318620	8.64978313446045	3.112663962256815	4.24927344464321e-06	0.00025062099931277414	"G1 a"	3.112663962256815	RNA-directed RNA polymerase
TGGT1_320300	8.647151947021484	3.112225040438442	0.0021668288426569763	0.04120751409052886	"G1 b"	3.112225040438442	putative SWI2/SNF2 Brahma
TGGT1_306270	8.587992668151855	3.1023209595216192	2.3415098167219286e-05	0.0011482606286609951	"G1 a"	3.1023209595216192	hypothetical protein
TGGT1_310420	8.456762313842773	3.0801054307449958	6.380770778810733e-05	0.0026026985106653686	"G1 a"	3.0801054307449958	hypothetical protein
TGGT1_243930	8.369790077209473	3.0651914389803046	1.6995981110457172e-07	1.4403681467299094e-05	"G1 a"	3.0651914389803046	hypothetical protein
TGGT1_204420	8.305132865905762	3.054003248675315	0.002725389876078791	0.048255432511748006	"G1 b"	3.054003248675315	oocyst wall protein OWP1
TGGT1_232600	8.24600601196289	3.043695513060308	0.0008597389829090624	0.02090434981006464	"G1 b"	3.043695513060308	phospholipase patatin family protein
TGGT1_240060	8.229372024536133	3.040782344176213	3.7081111695586187e-28	4.0460127998846477e-25	"G1 a"	3.040782344176213	hypothetical protein
TGGT1_281900	8.029250144958496	3.005265260138152	0.0017252252544759897	0.035268129382484574	"G1 b"	3.005265260138152	SET domain containing lysine methyltransferase KMTox
TGGT1_213660	7.9206862449646	2.9856254302187235	0.00026155680768969857	0.008096203455047442	"G1 b"	2.9856254302187235	zinc finger (CCCH type) motif-containing protein
TGGT1_318632	7.606419086456299	2.9272174284893913	0.000894724201578864	0.021634480763384777	"G1 a"	2.9272174284893913	hypothetical protein
TGGT1_254600	7.603127479553223	2.9265929805468898	0.0022317904637910533	0.04189526657727335	"G1 b"	2.9265929805468898	ubiquitin family protein
TGGT1_249270	7.600123405456543	2.9260228442134273	5.682712560944676e-21	3.5431712817490055e-18	"G1 b"	2.9260228442134273	putative protein disulfide isomerase-related protein (provisional)
TGGT1_277870	7.551941871643066	2.916847660116196	8.215108478594996e-05	0.0032301658517862935	"G1 a"	2.916847660116196	hypothetical protein
TGGT1_222270	7.543745994567871	2.915281099853594	3.2586371356464245e-05	0.0014892483537726515	"G1 b"	2.915281099853594	hypothetical protein
TGGT1_224570	7.5175371170043945	2.910260085963359	0.002469556926860416	0.04519237403472656	"G1 b"	2.910260085963359	hypothetical protein
TGGT1_269140	7.464515686035156	2.900048658213538	0.0005820802406196698	0.01573058334479597	"G1 b"	2.900048658213538	transport protein particle component Bet3 domain-containing protein
TGGT1_270700	7.4316792488098145	2.89368823636301	8.122677504127473e-08	7.3857137430759075e-06	"G1 a"	2.89368823636301	hypothetical protein
TGGT1_268600	7.276033401489258	2.8631521658662966	0.0001509280940055817	0.005248810089939135	"G1 b"	2.8631521658662966	DNA polymerase epsilon subunit B protein
TGGT1_409050	7.2010626792907715	2.8482098244735474	0.0018653657332304853	0.03675570538457992	"G1 a"	2.8482098244735474	hypothetical protein
TGGT1_268178	7.1982879638671875	2.8476538177020987	0.001490781911481995	0.0313567115790996	"G1 b"	2.8476538177020987	hypothetical protein
TGGT1_305080	7.184906005859375	2.844969283228534	0.0010060281131117374	0.0234802657736694	"G1 b"	2.844969283228534	hypothetical protein
TGGT1_300060	7.111424922943115	2.8301386629805156	0.00028942059066108995	0.008864394160984751	"G1 b"	2.8301386629805156	signal peptidase subunit protein
TGGT1_258790	7.075984001159668	2.8229307860903132	4.917442064133444e-10	8.254683034196313e-08	"G1 b"	2.8229307860903132	zinc finger C3HC4 type (RING finger) domain-containing protein
TGGT1_290005	6.948723316192627	2.7967479368880004	1.2523387453428334e-08	1.383755051657923e-06	"G1 b"	2.7967479368880004	putative proteasome subunit beta type 1
TGGT1_210430	6.907468795776367	2.788157139733334	0.0026637899011805436	0.04755055633416148	"G1 b"	2.788157139733334	DnaJ domain-containing protein
TGGT1_261010	6.892228603363037	2.784970554068461	4.476159024119104e-06	0.0002587575637187792	"G1 b"	2.784970554068461	putative tat-binding family protein
TGGT1_306930	6.883232116699219	2.7830861614075775	9.247317238695638e-07	6.355892297368049e-05	"G1 b"	2.7830861614075775	putative proteasome subunit beta type 7 precursor
TGGT1_208340	6.868810653686523	2.780060315553976	0.00020742862338590174	0.006781439900882159	"G1 b"	2.780060315553976	hypothetical protein
TGGT1_254900	6.854357719421387	2.777021486074811	0.0003268156664742238	0.009670420178486438	"G1 b"	2.777021486074811	putative proteasome subunit beta type 2
TGGT1_255510	6.853315353393555	2.776802073736327	0.00010117044391844373	0.003806537952431446	"G1 b"	2.776802073736327	ankyrin repeat-containing protein
TGGT1_219320	6.801446437835693	2.7658415914782983	1.8141133628358894e-07	1.5226341869417769e-05	"G1 b"	2.7658415914782983	acid phosphatase GAP50
TGGT1_251930	6.753089904785156	2.7555477644322686	0.0011334030333916	0.025367884816603275	"G1 b"	2.7555477644322686	enoyl-acyl carrier reductase ENR
TGGT1_211220	6.741520404815674	2.753073996914992	0.0008396744934412986	0.020646531417603083	"G1 b"	2.753073996914992	hypothetical protein
TGGT1_254520	6.545713901519775	2.7105505467947224	1.9277084238967167e-07	1.6025682697328038e-05	"G1 b"	2.7105505467947224	mediator complex subunit MED11
TGGT1_290910	6.37426233291626	2.6722583944859175	0.002192326821744576	0.04151154192409632	"G1 b"	2.6722583944859175	hypothetical protein
TGGT1_305070	6.345017910003662	2.665624236349596	0.0014679022312553294	0.031100287807348956	"G1 b"	2.665624236349596	hypothetical protein
TGGT1_264770	6.32240104675293	2.660472552137466	2.9023383061059682e-05	0.0013404503213756082	"G1 b"	2.660472552137466	hypothetical protein
TGGT1_243545	6.292171478271484	2.6535579885350415	3.888591353108131e-09	4.780776608631109e-07	"G1 a"	2.6535579885350415	hypothetical protein
TGGT1_218950	6.256248950958252	2.645297922038948	0.00016493521886541037	0.0056681871081738855	"G1 a"	2.645297922038948	hypothetical protein
TGGT1_249300	6.221277713775635	2.6372109086553777	2.034120027301848e-16	7.398264049299096e-14	"G1 a"	2.6372109086553777	hypothetical protein
TGGT1_249935	6.2054243087768555	2.6335298609985403	1.0443470155595263e-06	6.958858854060385e-05	"G1 b"	2.6335298609985403	hypothetical protein
TGGT1_244690	6.19835901260376	2.6318863190904582	9.882056936212379e-05	0.003734219696805102	"G1 b"	2.6318863190904582	hypothetical protein
TGGT1_207060	6.157550811767578	2.6223566278127697	2.7927339925248617e-14	7.618054693984224e-12	"G1 b"	2.6223566278127697	ribonucleoside-diphosphate reductase small subunit
TGGT1_254110	6.0800275802612305	2.6040778680464687	0.00043463450442016816	0.012358060550761068	"G1 b"	2.6040778680464687	tryptophanyl-tRNA synthetase (TrpRS1)
TGGT1_203170	6.070373058319092	2.60178518087117	7.939940116634802e-09	9.24103163708069e-07	"G1 b"	2.60178518087117	OB-fold nucleic acid binding domain-containing protein
TGGT1_287210	6.048010349273682	2.5964606082813804	2.3626656657479213e-07	1.874882599664873e-05	"G1 b"	2.5964606082813804	putative proteasome subunit alpha2
TGGT1_212800	6.032904148101807	2.592852660740564	0.002725389876078791	0.048157749449983335	"G1 b"	2.592852660740564	hypothetical protein
TGGT1_300290	5.97335147857666	2.578540614041545	0.0028389273113216557	0.048974301384440186	"G1 b"	2.578540614041545	SNARE domain-containing protein
TGGT1_210300	5.868281841278076	2.552938162294484	0.0017537571269702875	0.03568425632010173	"G1 b"	2.552938162294484	hypothetical protein
TGGT1_271190	5.834366321563721	2.5445759713769682	0.0015949492167959772	0.0330696240223565	"G1 b"	2.5445759713769682	bicoid-interacting protein BIN3
TGGT1_216730	5.818050384521484	2.540535790282244	0.0023498404640108083	0.04354937879055275	"G1 b"	2.540535790282244	MCM2/3/5 family protein
TGGT1_311690	5.793121814727783	2.5343410015634857	0.001817363592645582	0.036636874827259316	"G1 b"	2.5343410015634857	UBA/TS-N domain-containing protein
TGGT1_229020	5.783902168273926	2.532043150051875	0.00024234653635263022	0.00766464824573228	"G1 b"	2.532043150051875	putative cell-cycle-associated protein kinase CDK
TGGT1_204270	5.7645721435546875	2.5272135325468508	0.0022852531579399477	0.042532995342553954	"G1 b"	2.5272135325468508	hypothetical protein
TGGT1_245570	5.698996543884277	2.510707917767673	0.0014973637139885495	0.03141944196972608	"G1 b"	2.510707917767673	origin recognition complex subunit 2 protein
TGGT1_263850	5.690868377685547	2.508648812214126	6.305433982554871e-06	0.0003461643599605124	"G1 a"	2.508648812214126	hypothetical protein
TGGT1_268210	5.681210994720459	2.506198484282932	0.001985248114988732	0.03859516881010388	"G1 b"	2.506198484282932	AGC kinase
TGGT1_209900	5.586618900299072	2.4819754080132106	0.00040240748806817385	0.011554654484694372	"G1 b"	2.4819754080132106	hypothetical protein
TGGT1_313040	5.57766580581665	2.479661495726067	0.0020786924316754177	0.03996675382399718	"G1 b"	2.479661495726067	hypothetical protein
TGGT1_239270	5.576113700866699	2.4792599790693415	4.4692929184797235e-06	0.00026008305256939674	"G1 b"	2.4792599790693415	hypothetical protein
TGGT1_273090	5.530275344848633	2.4673513120618824	6.626966462168558e-07	4.665063729699141e-05	"G1 b"	2.4673513120618824	cell division protein CDC48CY
TGGT1_258150	5.511467456817627	2.4624364949860946	8.647949381223557e-09	9.932625019565847e-07	"G1 b"	2.4624364949860946	putative proteasome subunit alpha type 7
TGGT1_297800	5.4925994873046875	2.457489096381136	0.00050800941959223	0.014167457583452319	"G1 b"	2.457489096381136	RecF/RecN/SMC N terminal domain-containing protein
TGGT1_226710	5.48662805557251	2.4559197772714194	9.442125664304739e-05	0.0036469165895449585	"G1 b"	2.4559197772714194	hypothetical protein
TGGT1_232410	5.454731464385986	2.447508174636018	4.529762635839412e-13	1.1629499425953598e-10	"G1 a"	2.447508174636018	PDI family protein
TGGT1_238100	5.402119159698486	2.4335254630993908	4.510444939008937e-06	0.00025902417021453296	"G1 b"	2.4335254630993908	transmembrane protein
TGGT1_222710	5.318149566650391	2.410924351853442	0.0009029225812894368	0.021772406663191975	"G1 b"	2.410924351853442	putative IMP-specific 5'-nucleotidase 1
TGGT1_228630	5.295369625091553	2.404731390105256	0.0004703384640881314	0.013201236183361092	"G1 b"	2.404731390105256	hypothetical protein
TGGT1_239260	5.266803741455078	2.3969277008997274	1.5551409888341995e-09	2.1894880147635042e-07	"G1 b"	2.3969277008997274	histone H4
TGGT1_226830	5.240564823150635	2.389722312458144	2.3771415082347455e-09	3.1439497311183475e-07	"G1 b"	2.389722312458144	DnaK family protein
TGGT1_321590	5.210821628570557	2.381510870777701	2.777858965907348e-06	0.0001683884091208697	"G1 b"	2.381510870777701	hypothetical protein
TGGT1_258580	5.134036540985107	2.360093564185711	0.0027294387370452758	0.04803482003158914	"G1 b"	2.360093564185711	rhoptry protein ROP17
TGGT1_319560	5.115634441375732	2.3549131742161626	3.244788022995865e-12	7.655068825062407e-10	"G1 a"	2.3549131742161626	microneme protein MIC3
TGGT1_210408	4.980957508087158	2.3164231036157164	5.380808791406598e-09	6.434120539751807e-07	"G1 b"	2.3164231036157164	HMG (high mobility group) box domain-containing protein
TGGT1_300310	4.952485084533691	2.3081526301371382	8.996762057943675e-08	8.013544490182687e-06	"G1 b"	2.3081526301371382	26S proteasome regulatory subunit S6a family AAA ATpase
TGGT1_225770	4.897132873535156	2.2919373411129595	0.0013422598231972497	0.02921841894436108	"G1 b"	2.2919373411129595	Tyrosine kinase-like (TKL) protein
TGGT1_216450	4.894198417663574	2.2910725914819885	1.622357956310226e-05	0.0008185874335625412	"G1 b"	2.2910725914819885	peptidase T1 family protein
TGGT1_213072	4.813390731811523	2.267053540270674	0.0010203671682376592	0.02368825800943225	"G1 b"	2.267053540270674	Sec1 family protein
TGGT1_247400	4.813076019287109	2.26695920987715	9.677220036609285e-07	6.599410445278317e-05	"G1 a"	2.26695920987715	hypothetical protein
TGGT1_207770	4.753450870513916	2.2489752494846984	3.6852609526169784e-05	0.0016329260332687107	"G1 b"	2.2489752494846984	PCI domain-containing protein
TGGT1_319860	4.702530384063721	2.233437265342609	0.0005279832798275785	0.014631003332110898	"G1 b"	2.233437265342609	DNA polymerase family B protein
TGGT1_260680	4.632683277130127	2.2118480529446836	0.0011158111986036188	0.02516774147961496	"G1 b"	2.2118480529446836	putative small subunit DNA primase
TGGT1_283800	4.61929988861084	2.20767421013314	5.2871537066223534e-05	0.0022403672186944914	"G1 b"	2.20767421013314	hypothetical protein
TGGT1_287270	4.619150161743164	2.2076274468322996	0.0007054671567120022	0.01827306472088744	"G1 b"	2.2076274468322996	hypothetical protein
TGGT1_290730	4.609281063079834	2.2045417424952047	0.00036068835530243023	0.01060083721695257	"G1 b"	2.2045417424952047	CS domain-containing protein
TGGT1_229010	4.575775623321533	2.194016310189336	9.73867640517476e-05	0.0036960394061204558	"G1 b"	2.194016310189336	rhoptry neck protein RON4
TGGT1_202500	4.543145179748535	2.1836914085768355	0.001383919442894882	0.029901566378785705	"G1 b"	2.1836914085768355	GAPM1a
TGGT1_249180	4.541567802429199	2.183190418735208	2.032553486810476e-05	0.001019664332549922	"G1 b"	2.183190418735208	bifunctional dihydrofolate reductase-thymidylate synthase
TGGT1_242290	4.494654655456543	2.168210271245783	1.6072562067746982e-06	0.00010315984874217898	"G1 b"	2.168210271245783	putative proteasome subunit alpha1
TGGT1_321570	4.490839004516602	2.1669850027790716	0.0013149894709746908	0.02876827842641122	"G1 b"	2.1669850027790716	beta-hydroxyacyl-acyl carrier protein dehydratase (FABZ)
TGGT1_219270	4.423524856567383	2.145196429901804	0.0010460423801126485	0.02409209481795068	"G1 b"	2.145196429901804	multi-pass transmembrane protein
TGGT1_239748	4.4224982261657715	2.1448615642605935	0.002280683724944158	0.042538650074866576	"G1 b"	2.1448615642605935	hypothetical protein
TGGT1_261210	4.404476642608643	2.138970602580405	0.0005587482982961416	0.015241605924459436	"G1 b"	2.138970602580405	putative 26s proteasome subunit p55
TGGT1_321580	4.361430644989014	2.1248014482769273	0.0001623106390297943	0.005600037818541797	"G1 b"	2.1248014482769273	putative membrane protein
TGGT1_201780	4.361263751983643	2.1247462415482996	5.3382013894385124e-30	7.766193321401462e-27	"G1 a"	2.1247462415482996	microneme protein MIC2
TGGT1_252410	4.350433349609375	2.121159115948381	0.0010542594889707203	0.02421745020848794	"G1 a"	2.121159115948381	hypothetical protein
TGGT1_324600	4.329347610473633	2.114149641569663	1.007382981592329e-15	3.2568318690072e-13	"G1 a"	2.114149641569663	heat shock protein
TGGT1_264240	4.326605796813965	2.113235680757719	0.002423498541966573	0.04453625004805519	"G1 a"	2.113235680757719	hypothetical protein
TGGT1_214575	4.325533866882324	2.1128782043265515	0.0012175330890669463	0.027111852894044323	"G1 a"	2.1128782043265515	hypothetical protein
TGGT1_248570	4.275725841522217	2.096169350776693	0.0006246424912721396	0.016423205741911164	"G1 b"	2.096169350776693	hypothetical protein
TGGT1_269250	4.271426200866699	2.0947178565845217	0.00019075196424891053	0.006404130368956692	"G1 b"	2.0947178565845217	Mov34/MPN/PAD-1 family protein
TGGT1_205650	4.259625434875488	2.0907265743464403	0.0020860126608023173	0.040019350584930606	"G1 b"	2.0907265743464403	AP2 domain transcription factor AP2VIIa-3
TGGT1_204530	4.248259544372559	2.086871909254301	1.9428462224735389e-35	1.6959104675971521e-31	"G1 a"	2.086871909254301	microneme protein MIC11
TGGT1_314090	4.239125728607178	2.08376675604815	1.948149204651737e-07	1.6042824912646238e-05	"G1 b"	2.08376675604815	proteasome beta subunit
TGGT1_269980	4.234287261962891	2.082119147794033	5.8081557939077115e-16	2.0279756770008163e-13	"G1 b"	2.082119147794033	putative preprotein translocase Sec61
TGGT1_232280	4.199306011199951	2.0701509238610636	1.2029559111661084e-05	0.0006287785717705964	"G1 a"	2.0701509238610636	hypothetical protein
TGGT1_240770	4.167845249176025	2.0593017117836414	0.00012092090851509306	0.004472536484865454	"G1 b"	2.0593017117836414	cytochrome b5 family heme/steroid binding domain-containing protein
TGGT1_285870	4.155701637268066	2.0550920782350164	0.00018171833931021663	0.0061481371466623295	"G1 b"	2.0550920782350164	SAG-related sequence SRS20A
TGGT1_262050	4.154103755950928	2.054537250445076	4.209781212783419e-05	0.0018282179207157444	"G1 b"	2.054537250445076	rhoptry kinase family protein ROP39
TGGT1_258110	4.139865398406982	2.049583861394264	0.0022909747898155045	0.042548763702764975	"G1 b"	2.049583861394264	N-acetylglucosaminylphosphatidylinositol deacetylase
TGGT1_280740	4.055560111999512	2.0199011783143805	0.0014189627204413814	0.030432740999343535	"G1 b"	2.0199011783143805	signal peptidase
TGGT1_284540	4.037701606750488	2.0135342969081393	0.00014074316867429865	0.005014478038195726	"G1 b"	2.0135342969081393	ATP synthase F1 delta subunit protein
TGGT1_222900	4.0148844718933105	2.0053584748597584	0.002262273044984585	0.04228561329693885	"G1 b"	2.0053584748597584	phosphoserine phosphatase
TGGT1_285510	4.007509708404541	2.002706015389211	0.001013798156855679	0.023598517629848593	"G1 b"	2.002706015389211	hypothetical protein
TGGT1_202790	4.005303859710693	2.0019116958846066	0.0012415131559714038	0.027366586713319152	"G1 a"	2.0019116958846066	dihydrouridine synthase (dus) protein
